# An optimized workflow for single-cell transcriptomics and repertoire profiling of purified lymphocytes from clinical samples

**DOI:** 10.1101/803031

**Authors:** Richa Hanamsagar, Timothy Reizis, Mathew Chamberlain, Robert Marcus, Frank O. Nestle, Emanuele de Rinaldis, Virginia Savova

**Affiliations:** Sanofi Immunology and Inflammation Research Therapeutic Area, 270 Albany St, Cambridge, MA 02139; New York University College of Arts and Sciences, 32 Waverly Pl, New York, NY 10003

**Author notes:** Corresponding Author: Virginia Savova, Ph. D., Sanofi, Principal Senior Scientist/Lab Head, Precision Immunology, Immunology & Inflammation Research Therapeutic Area. **Abbreviations: SC**: Single-cell; **PBMCs**: Peripheral Blood Mononuclear Cells; **GEX**: Gene expression; **TB**: Trypan Blue; **AO/PI**: Acridine Orange/Propidium Iodide; **RBCs**: Red Blood Cells; **FSC**: Forward Scatter; **SSC**: Side Scatter.

## Abstract

Establishing clinically relevant single-cell (SC) transcriptomic workflows from cryopreserved tissue is essential to move this emerging immune monitoring technology from the bench to the bedside. Improper sample preparation leads to detrimental cascades, resulting in loss of precious time, money and finally compromised data. There is an urgent need to establish protocols specifically designed to overcome the inevitable variations in sample quality resulting from uncontrollable factors in a clinical setting. Here, we explore sample preparation techniques relevant to a range of clinically relevant scenarios, where SC gene expression and repertoire analysis are applied to a cryopreserved sample derived from a small amount of blood, with unknown or partially known preservation history. We compare a total of ten cell-counting, viability-improvement, and lymphocyte-enrichment methods to highlight a number of unexpected findings. Trypan blue-based automated counters, typically recommended for single-cell sample quantitation, consistently overestimate viability. Advanced sample clean-up procedures significantly impact total cell yield, while only modestly increasing viability. Finally, while pre-enrichment of B cells from whole peripheral blood mononuclear cells (PBMCs) results in the most reliable BCR repertoire data, comparable T-cell enrichment strategies distort the ratio of CD4+ and CD8+ cells. Furthermore, we provide high-resolution analysis of gene expression and clonotype repertoire of different B cell subtypes. Together these observations provide both qualitative and quantitative sample preparation guidelines that increase the chances of obtaining high-quality single-cell transcriptomic and repertoire data from human PBMCs in a variety of clinical settings.
