## Supplementary material for "An optimized workflow for single-cell transcriptomics and repertoire profiling of purified lymphocytes from clinical samples": Calculator

### Sheet: Sheet1
	input total cell number >>>	2500000
	Total cell number remaining after clean-up
	Low-speed spin washes	Column-based clean-up	Column-free clean-up	Density-based clean-up
	2332500	1300000	1025000	1700000
	Total cell number remaining post enrichment
	T cell enrichment	B cell enrichment
	750000	175000
	Total cell number remaining post clean-up, post-enrichment		(<
	T cell enrichment	B cell enrichment
	390000	91000
